# spVelo: RNA velocity inference for multi-batch spatial transcriptomics data

**DOI:** 10.1101/2025.03.06.641905

**Authors:** Wenxin Long, Tianyu Liu, Lingzhou Xue, Hongyu Zhao

## Abstract

RNA velocity has emerged as a powerful tool to interpret transcriptional dynamics and infer trajectory from snapshot datasets. However, current methods fail to utilize the spatial information inherent in spatial transcriptomics and lack scalability in multi-batch datasets. Here, we introduce spVelo (**sp**atial **Velo**city inference), a scalable framework for RNA velocity inference in multi-batch spatial transcriptomics data. Our model comparison studies show that spVelo compares favorably to existing methods regarding velocity consistency, transition accuracy, and direction correctness across expression levels, spatial graphs in each batch, and MNN graphs between batches. Furthermore, spVelo supports several downstream applications, including uncertainty quantification, complex trajectory pattern discovery, biologically significant state driver marker identification, gene regulatory network inference and temporal cell-cell communication inference. In conclusion, spVelo has the potential to provide deeper insights into complex tissue organization and underscore their biological mechanisms based on spatially-resolved patterns.
