## Supplementary File 1 for "spVelo: RNA velocity inference for multi-batch spatial transcriptomics data"

### Sheet: Dataset information
OSCC	# of cells	# of genes	# of cell types	download
sample1	243	33538	4	https://www.ncbi.nlm.nih.gov/geo/query/acc.cgi?acc=GSE208253
sample2	527	33538	4
sample3	274	33538	3
sample4	187	33538	4
sample5	586	33538	3
sample6	640	33538	4
sample7	656	33538	4
sample8	807	33538	4
sample9	971	33538	4
sample10	922	33538	4
sample11	353	33538	4
sample12	349	33538	4
Pancreas	# of cells	# of genes	# of cell types	download
	3696	6910	8	https://scvelo.readthedocs.io/en/stable/VelocityBasics.html
